# *SPOP* mutation confers sensitivity to AR-targeted therapy in prostate cancer by reshaping the androgen-driven chromatin landscape

**DOI:** 10.1101/2021.04.20.440154

**Authors:** Ivana Grbesa, Michael A. Augello, Deli Liu, Dylan R. McNally, Christopher D. Gaffney, Dennis Huang, Kevin Lin, Ramy Goueli, Brian D. Robinson, Francesca Khani, Lesa D. Deonarine, Mirjam Blattner, Olivier Elemento, Elai Davicioni, Andrea Sboner, Christopher E. Barbieri

## Abstract

The normal androgen receptor (AR) cistrome and transcriptional program are fundamentally altered in prostate cancer (PCa). Here, we show that *SPOP* mutations, an early event in prostate tumorigenesis, reshape the chromatin landscape and AR-directed transcriptional program in normal prostate cells. Induction of *SPOP* mutation results in DNA accessibility and AR binding patterns found in human PCa. Consistent with dependency on this AR reprogramming, castration of *SPOP* mutant mouse models results in the loss of neoplastic phenotypes. Finally, human *SPOP* mutant PCa show improved response to AR-targeted therapies. Together, these results show that a single genomic alteration may be sufficient to reprogram the chromatin of normal prostate cells toward oncogenic phenotypes and that *SPOP* mutant tumors may be preferentially dependent on AR signaling through this mechanism.
