## Supplementary Table 1 for "*SPOP* mutation confers sensitivity to AR-targeted therapy in prostate cancer by reshaping the androgen-driven chromatin landscape"

### Sheet: ATAC-seq metrics
Experiment	Organoids	Treatment	Biological repeat	Index	% mitochondrial reads	Mapped Unique Reads without mtDNA reads	Peaks	DiffBind (concensus peaks)	FRiP
ATAC-seq	sgNT;Control	EtOH	1	Ad2.5_GGACTCCT	0.147	153789164	64258	58239	0.421055
			2	Ad2.10_CGAGGCTG	0.1298	71070594	57245		0.319577
			3	Ad2.11_AAGAGGCA	0.1632	72565847	64521		0.423176
			4	Ad2.12_GTAGAGGA	0.1532	74631947	63184		0.399728
		DHT	1	Ad2.13_GTCGTGAT	0.1681	78211927	60847	56688	0.357944
			2	Ad2.14_ACCACTGT	0.1272	87467648	58038		0.35236
			3	Ad2.15_TGGATCTG	0.1408	74450558	63916		0.414165
			4	Ad2.16_CCGTTTGT	0.1577	76244862	61256		0.392373
	sgNT;SPOPmut	EtOH	1	Ad2.18_GAGGGGTT	0.1196	140721001	65106	60818	0.438136
			2	Ad2.19_AGGTTGGG	0.1289	80987335	60661		0.379411
			3	Ad2.20_GTGTGGTG	0.1335	110891457	67005		0.458763
			4	Ad2.21_TGGGTTTC	0.1205	74847953	60819		0.38183
		DHT	1	Ad2.22_TGGTCACA	0.1236	69009019	61791	54789	0.416707
			2	Ad2.23_TTGACCCT	0.1149	104990533	58800		0.365966
			3	Ad2.24_CCACTCCT	0.1245	218855792	66532		0.426999
			4	Ad2.17_TGCTGGGT	0.1236	1057645	61791		0.345288

### Sheet: ChIP-seq metrics
						Alignment and Library Complexity			Peaks, Enrichment and Reproducibility
Experiment	Organoids	Treatment	Sample	Biological repeat	Index	Mapped Reads	% Mapped	PCR Bottlenecking coefficient 1	NSC	RSC	Overlapping Peaks (macs2)	FRiP
AR ChIP-seq	sgNT;Control	DHT	input	1	2	42980591	98.35	0.9066
				2	3	28774842	98.39	0.928
	sgNT;SPOPmut	DHT		1	4	40201348	98.57	0.9176
				2	5	36231529	98.63	0.9236
	sgNT;Control	DHT	IP	1	7	37275768	98.59	0.9033	1.1018	0.7476	42262	0.08
				2	8	15929647	98.28	0.9051	1.1202	0.8027
	sgNT;SPOPmut	DHT		1	9	51152476	98.61	0.9146	1.0669	0.545	41154	0.078
				2	10	34613795	98.61	0.8876	1.1344	0.8628
FOXA1 ChIP-seq	sgNT;Control	EtOH	input	1	1	21573329	98.4	0.9332
				2	3	23095171	98.4	0.931
		DHT		1	7	24468522	98.66	0.8733
				2	9	22564977	98.84	0.8929
	sgNT;SPOPmut	EtOH		1	13	26804576	99.05	0.8793
				2	15	35358155	98.92	0.8905
		DHT		1	21	8470712	98.77	0.935
				2	22	37059284	98.72	0.924
	sgNT;Control	EtOH	IP	1	4	27954362	98.49	0.8998	1.1843	1.0595	42784	0.11
				2	6	25511490	98.57	0.8991	1.2032	1.2075
		DHT		1	10	32675080	98.02	0.9264	1.4836	1.7271	66306	0.18
				2	12	30499340	98.06	0.9298	1.3814	1.6949
	sgNT;SPOPmut	EtOH		1	16	25557415	99.3	0.8881	2.0209	1.9455	81239	0.27
				2	19	30333524	99.31	0.8792	2.146	1.8642
		DHT		1	25	33538533	98.89	0.8747	1.5089	1.6913	63789	0.2
				2	27	26852835	98.81	0.888	1.4716	1.5383
H3K4me2 ChIP-seq	sgNT;Control	EtOH	input	1	8	26939330	98.39	0.9386
				2	9	8458212	98.35	0.9409
		DHT		1	10	7442275	98.09	0.9353
				2	11	10452737	98.06	0.9351
	sgNT;SPOPmut	EtOH		1	21	20084179	98.42	0.9352
				2	22	71455344	98.4	0.9261
		DHT		1	23	8171846	97.68	0.93
				2	25	15102179	98.53	0.92
	sgNT;Control	EtOH	IP	1	2	17110608	99	0.8972	1.443	1.1124	71228	0.67
				2	3	1502463	98.68	0.9196	1.2383	1.0405
		DHT		1	4	14074576	98.75	0.9098	1.4905	1.1277	72402	0.71
				2	5	10864675	98.86	0.9086	1.44	1.0797
	sgNT;SPOPmut	EtOH		1	14	16345330	98.91	0.9275	1.1526	0.8629	76680	0.58
				2	15	13675247	99	0.9154	1.1904	0.9289
		DHT		1	16	11816049	99.16	0.92	1.38	1.13	71784	0.65
				2	18	10600288	98.89	0.87	1.26	0.97
