## Supplementary Table 2 for "*SPOP* mutation confers sensitivity to AR-targeted therapy in prostate cancer by reshaping the androgen-driven chromatin landscape"

### Sheet: Primer sequences
Primer name	Function	Sequence (5'-3')	Chromosomal region
17F	QC step of ATAC-seq, positive controls	GTCTCGGTTACTAGGCCTGC	chr5:142,907,041-142,907,110
17R		GTGACATCCACACCCAGAGG
18F		GGAACAGCTCCACCTCGG	chr9:52,047,882-52,047,953
18R		AACTTGAAACTCCCGCTGGT
19F		AGATCCAGTTACCAACGCCC	chr17:15,704,352-15,704,439
19R		AACTGTGCCTGCCTAGATCG
21F		GTTCAGCCCAAGCTTTTCCC	chr11:69,759,236-69,759,332
21R		TCTCAGATTGTCACGGTCGC
11F	QC step of ATAC-seq, H3K4me2 ChIP-seq, AR ChIP-seq and FOXA1 ChIP-seq; negative controls	CAGCCTTCTCTGTTGTGCGT	chr9:51,985,966-51,986,047
11R		TGAGATGATAGCTCCCCGACA
12F		ACCAATGTCCACCCTCTGAT	chr6:120,308,702-120,308,774
12R		CCACACGTCCAGTGATTTGC
mmMITO/F	QC step of ATAC-seq, check for mitochondrial DNA contamination	CCCAGCTACTACCATCATTCAAGT	chrM:13,603-13,719
mmMITO/R		GATGGTTTGGGAGATTGGTTGATGT
mmMITO2/F		CTAGAAACCCCGAAACCAAA	chrM:1,323-1,447
mmMITO2/R		CCAGCTATCACCAAGCTCGT
9F	QC step of H3K4me2 ChIP-seq, positive controls	TGTGGCTGGCACATGAACTCGA	chr17:28,557,284-28,557,358
9R		GCTGTATGCTCCCCACCCCC
Active Motif #71017			Actb-2 promoter
Active Motif #71018			Gapdh promoter
Active Motif #71011	QC step of H3K4me2 ChIP-seq, negative control		Gene desert on chr6
23F	QC step of AR ChIP-seq and FOXA1 ChIP-seq, positive controls	TTCACCAGCGAAGAGCACAG	chr5:16,655,350-16,655,436
23R		CCTTCCCACTTGCCTTCAGA
24F		ATCAGGGAACACAACGTCCC	chr7:71,041,923-71,042,000
24R		CGGCTTCACTGAGAACATGC
26F		AGGAGCTGTGTACTCCCAGAGA	chr9:48,531,991-48,532,080
26R		ACTTTGTTGATAAAGGAGAAAGCGA
9 F+R
